# CAPG is required for Ebola virus infection by controlling virus egress from infected cells

**DOI:** 10.1101/2022.04.10.487814

**Authors:** Hiroyuki Mori, James P Connell, Callie J Donahue, RuthMabel Boytz, Justin J Patten, Daisy Leung, Douglas J LaCount, Robert A Davey

**Affiliations:** Department of Microbiology, NEIDL, Boston University School of Medicine, Boston, MA, USA; Department of Medicinal Chemistry and Molecular Pharmacology, Purdue University, West Lafayette, IN, USA; Division of infectious diseases, Washington University School of Medicine, St. Louis, MO, USA

**Keywords:** Ebola virus, filovirus, CAPG, actin, virus assembly, host factors

## Abstract

Replication of Ebola virus (EBOV) is dependent upon actin functionality, especially at cell entry through macropinocytosis and at release of virus from cells. Previously, major actin-regulatory factors such as Rac1 and ARP2/3, involved in actin nucleation were shown important in both steps. However, downstream of nucleation, many other cell factors, are needed to control actin dynamics. How these regulate EBOV infection remains largely unknown. Here, we identified the actin-regulating protein, CAPG, as important for EBOV replication. Notably, knockdown (KD) of CAPG specifically inhibited viral infectivity and yield of infectious particles. Mechanistic analysis revealed a requirement of CAPG for virus production from infected cells. Proximity ligation and split GFP reconstitution assays revealed strong association of CAPG with VP40 that was mediated through the S1 domain of CAPG. Overall, CAPG is a novel host factor regulating EBOV infection through connecting actin filament stabilization to viral egress from cells.
