## Supplemental Table 3. Cloning oligonucleotide sequences for "CAPG is required for Ebola virus infection by controlling virus egress from infected cells"

### Sheet: OLIGO SEQUENCES
PLASMID CONSTRUCT	FP	FORWARD PRIMER SEQ	CP	CORE PRIMER SEQ	RP	REVERSE PRIMER SEQ
pCDNA5-FRT-TO-EBOV-VP30-CT-GFP-B10	DJL3609	TGAGGGTACCCCTGGAGGCGGATCCGGCGGAGGTAGCATGGACCTGCCTGACGAC	DJL3616	ATGGACCTGCCTGACGACCACTACCTGTCCACCCAGACCATCCTGTCCAAGGACCTGAAC	DJL3611	TTAAGGTACCGGGCCCCCCCTCGAGTCAGTTCAGGTCCTTGGACAGG
pCDNA5-FRT-TO-NT-GFP10-EBOV-VP40	DJL3769	GGACTCTAGCGTTTAAACTTAAGCTTGCCACCATGGACCTGCCTGACGACCA	DJL3616	ATGGACCTGCCTGACGACCACTACCTGTCCACCCAGACCATCCTGTCCAAGGACCTGAAC	DJL3770	GGCAATATAACCCGCCTCATGGATCCACCGCCACTGCCGCTGTTCAGGTCCTTGGACAGG
pCDNA5-FRT-TO-NT-GFP-B11-CAPG	DJL3810	GCTGGCATTACCGATGCATCAGGCGGAGGTTCCATGTACACAGCAATTCCACAG			DJL3811	GGCCCTCTAGACTCGAGCTCACTTCCAATCCTTGAAGAACTGC
pCAPG-CT-GFP-B11	DJL3808	AGTGAACCGTCAGATCCGCTAGCCACCATGTACACAGCAATTCCACAG			DJL3613	TGATTATGATCTAGAGTCGCGGCCGCTCATGATGCATCGGTAATGCC
pCDNA5-FRT-TO-NT-GFP-B11-CAPG-S1	DJL3810	GCTGGCATTACCGATGCATCAGGCGGAGGTTCCATGTACACAGCAATTCCACAG			DJL3861	GGCCCTCTAGACTCGAGCTCAGGATTCCACTCCTCCTTCCT
pCDNA5-FRT-TO-NT-GFP-B11-CAPG-S2	DJL3863	GCTGGCATTACCGATGCATCAGGCGGAGGTTCCGTGGAATCCGCTTTCCATAAGAC			DJL3862	GGCCCTCTAGACTCGAGCTCAGAGGGCTGGCTTTGGACC
pCAPG-S3-CT-GFP-B11	DJL3864	AGTGAACCGTCAGATCCGCTAGCCACCATGAAAGAGGGAAATCCAGAGGAGGA			DJL3809	CTTTTCGCTACCTCCGCCTGGATCCTTCCAATCCTTGAAGAACTGC
pCDNA5-FRT-TO-NT-GFP-B11-CAPG-S1+S2	DJL3810	GCTGGCATTACCGATGCATCAGGCGGAGGTTCCATGTACACAGCAATTCCACAG			DJL3862	GGCCCTCTAGACTCGAGCTCAGAGGGCTGGCTTTGGACC
pCAPG-S2+S3-CT-GFP-B11	DJL3865	AGTGAACCGTCAGATCCGCTAGCCACCATGGTGGAATCCGCTTTCCATAAGAC			DJL3809	CTTTTCGCTACCTCCGCCTGGATCCTTCCAATCCTTGAAGAACTGC
pCDNA5-FRT-TO-NT-GFP-B11-TSG101	DJL3771	TCCGGACTCTAGCGTTTAAACTTAAGCTTGCCACCATGGAAAAGCGAGACCATATGGTTT	DJL3317	AAAGCGAGACCATATGGTTTTGCTTGAGTATGTTACAGCGGCTGGCATTACCGATGCATC	DJL3772	GCTGGCTCTCCGACACCGCCATGGATCCACCGCCACTGCCTGATGCATCGGTAATGCCAG
pCDNA5-FRT-TO-NT-GFP-B11-UTRN-CH	DJL3992	GCTGGCATTACCGATGCATCAGGCGGAGGTTCCATGGCCAAGTATGGAGAACATGA			DJL3993	GGCCCTCTAGACTCGAGCGGCCGCTTAGTCTATGGTGACTTGCTGAGGTAG
pPABPC1-CT-GFP-B11	DJL3612	CCACCGGTGTTCCAACTGTGGATCCAGGCGGAGGTAGCGAAAAGCGAGACCATATGG	DJL3617	AAAGCGAGACCATATGGTTTTGCTTGAGTATGTTACAGCGGCTGGCATTACCGATGCATC	DJL3613	TGATTATGATCTAGAGTCGCGGCCGCTCATGATGCATCGGTAATGCC
